# Stochastic Assembly and Metabolic Network Reorganization Drive Microbial Resilience in Arid Soils

**DOI:** 10.1101/2025.02.21.639521

**Authors:** Christian Ayala-Ortiz, Viviana Freire-Zapata, Malak M. Tfaily

## Abstract

Microbial resilience plays a pivotal role in ecosystems as environmental fluctuations impact community functioning and stability. Despite resilience emerging from both individual adaptations and community-level processes, integration of these mechanisms remains enigmatic, particularly in arid environments. These extreme ecosystems, spanning over 45% of Earth’s terrestrial surface, provide a natural laboratory for understanding microbial survival under harsh conditions. Here, we use time-resolved multi-omics to show that resilience results from dynamic microbial network reorganization enabling the coordination between stochastic processes that maintain community stability, and individual stress responses. Additionally, Thermoproteota emerged as a keystone taxon maintaining nitrogen cycling and fostering cross-feeding networks. Its ecological prominence highlights its central role in arid ecosystems, making it an ideal model organism for understanding microbial adaptation to environmental extremes. Our findings bridge the gap between individual adaptations and community-wide resilience, offering a framework for understanding microbial responses to environmental fluctuations and their implications for ecosystem function.
