## Supplementary Table 1 for "Stochastic Assembly and Metabolic Network Reorganization Drive Microbial Resilience in Arid Soils"

SampleID	total_C	total_N	Na	Mg	K	Ca	V	Cr	Fe	Co	As	Se	ph_mean	moisture	precipitation	air_temperature	soil_temperature	NDVI	month	stage
SAMP1-S1	1.335	0.1	52.09	2639.91	1715.41	2773.89	16.63	6.39	9067.6	3.8	24.14	1.16	7.595	2.911966692	0	27.4	32.8	1386	May	Pre monsoon
SAMP1-S2	0.8	0.07	35.31	1391.1	1396.77	994.95	9.35	3.42	4599.24	1.98	8.28	0.56	7.835	2.911966692	0	27.4	32.8	1386	May	Pre monsoon
SAMP1-S3	1.25	0.11	48.18	2131.94	1582.51	2378.99	13.1	5.23	6714.91	2.98	11.55	0.8	7.845	2.911966692	0	27.4	32.8	1386	May	Pre monsoon
SAMP1-S4	1.87	0.15	51.38	3292.08	2533.25	5636.27	16.68	6.81	8633.89	3.2	15.15	0.63	8.47	2.911966692	0	27.4	32.8	1386	May	Pre monsoon
SAMP2-S1	1.34	0.1	38.75	2849.02	1547.42	3105.92	13.4	6.28	11094.32	3.93	14.58	0.79	7.635	3.086053412	0	36.2	40.4	2504.851489175324	June	Pre monsoon
SAMP2-S2	1.69	0.13	44.41	3616.37	2621.06	5402.48	17.64	8.27	13687.64	4.5	19.78	0.41	8.465	3.674588665	0	36.2	40.4	2504.851489175324	June	Pre monsoon
SAMP2-S3	1.43	0.12	93.25	5618.48	3102.2	7700.25	26.8	12.07	21000.93	7.05	22.39	0.69	8.005	2.756339581	0	36.2	40.4	2504.851489175324	June	Pre monsoon
SAMP2-S4	1.51	0.12	53.07	2777.77	2643.88	3049.25	17.59	7.29	11592.2	4.31	18.98	0.48	7.72	1.328502415	0	36.2	40.4	2504.851489175324	June	Pre monsoon
SAMP3-S1	1.61	0.12	64.56	4519	2792.65	6020.65	23.54	10.32	18420.5	6.34	37.2	0.75	8.11	13.81796452	55.4	30.6	34.7	3043.330250555047	July_1	During monsoon
SAMP3-S2	1.535	0.12	40.06	2798.85	2408.5	3674.06	11.91	5.39	8001.02	2.77	13.65	0.46	8.62	12.30951802	55.4	30.6	34.7	3043.330250555047	July_1	During monsoon
SAMP3-S3	2.02	0.16	74.61	4722.11	2823.74	8861.95	24.09	9.97	20145.67	6.47	27.28	0.64	8.19	12.2869533	55.4	30.6	34.7	3043.330250555047	July_1	During monsoon
SAMP3-S4	1.12	0.1	77.84	3215.3	2669.36	3843.75	18.31	7.72	12481.98	4.51	18.84	0.85	7.935	5.098245583	55.4	30.6	34.7	3043.330250555047	July_1	During monsoon
SAMP4-S1	1.55	0.12	54.64	3753.09	2107.84	5527.8	22.39	9.26	15021.74	5.26	26.97	0.31	8.105	18.81246168	47.300000000000004	26.1	29	3244.7633596050173	July_2	During monsoon
SAMP4-S2	1.48	0.11	52.69	3598.07	2240.65	4609.92	15.37	6.71	11534.69	3.65	16.57	0.01	8.485	19.71972554	47.300000000000004	26.1	29	3244.7633596050173	July_2	During monsoon
SAMP4-S3	1.77	0.12	78.02	3159.06	2259.41	7723.29	15.88	6.99	12394.03	4.37	17.38	0.74	8.345	18.09318566	47.300000000000004	26.1	29	3244.7633596050173	July_2	During monsoon
SAMP4-S4	1.19	0.1	141.45	7372.31	6772.54	7105.8	43.22	18.77	28794.31	9.33	34.74	1.03	7.63	14.44708321	47.300000000000004	26.1	29	3244.7633596050173	July_2	During monsoon
SAMP5-S1	2.09	0.16	39.33	2021.32	1543.77	2868.33	11.1	5.45	7424.96	2.7	14.46	0.78	8.135	14.96497441	21.099999999999998	26.8	30	3438.7189326685216	July_3	During monsoon
SAMP5-S2	1.66	0.12	66.23	2855.9	2626.06	5161.43	19.5	8.87	12289.59	4.39	23.29	0.6	8.175	19.10590332	21.099999999999998	26.8	30	3438.7189326685216	July_3	During monsoon
SAMP5-S3	1.68	0.12	92.99	6614.76	2993.41	12775.32	31.26	13.42	24596.32	8.95	30.34	0.39	8.17	15.02295683	21.099999999999998	26.8	30	3438.7189326685216	July_3	During monsoon
SAMP5-S4	1.09	0.1	57.25	2797.22	2101.78	3542.87	18.21	6.79	11638.32	4.35	21.21	1.07	8.265	11.14443986	21.099999999999998	26.8	30	3438.7189326685216	July_3	During monsoon
SAMP6-S1	1.67	0.12	71.81	4592.6	2519.23	5134.32	26.11	10.94	19526.27	6.72	33.12	0.8	7.7	14.71037122	72.6	26.7	30.4	3609.1337401052187	August	During monsoon
SAMP6-S2	1.09	0.09	125.69	8655.06	4928	5284.11	37.6	16.94	27421.21	10.26	41.26	0.89	8.395	15.00976674	72.6	26.7	30.4	3609.1337401052187	August	During monsoon
SAMP6-S3	1.3	0.11	63.89	4575.15	2269.99	5896.26	22.18	9.43	17392.42	6.59	25.67	0.92	8.075	21.88371492	72.6	26.7	30.4	3609.1337401052187	August	During monsoon
SAMP6-S4	0.91	0.08	43.95	2411.04	1852.98	4043.28	14.11	5.27	10083.78	3.54	19.16	0.74	8.28	12.19064623	72.6	26.7	30.4	3609.1337401052187	August	During monsoon
SAMP7-S1	2.32	0.15	90.16	5268.45	3871.18	10074.71	28.84	12.24	19625.64	6.71	37.91	0.82	8.15	9.415265802	0	29.6	34.9	3577.0821922307323	September	Post monsoon
SAMP7-S2	1.64	0.13	40.74	2670.25	1376.87	3839.35	12.36	5.58	10442.86	3.93	12.41	0.4	8.255	7.240244201	0	29.6	34.9	3577.0821922307323	September	Post monsoon
SAMP7-S3	1.61	0.13	57.53	3172.69	1764.68	4589.77	14.54	6.38	12584.65	4.62	14.05	0.9	8.085	7.93737983	0	29.6	34.9	3577.0821922307323	September	Post monsoon
SAMP7-S4	1.335	0.11	51.41	2274.02	2448.09	2711.14	13.98	5.94	9370.67	3.28	12.93	0.88	7.94	6.840747245	0	29.6	34.9	3577.0821922307323	September	Post monsoon
SAMP8-S1	1.84	0.14	43.24	3080.47	1926.93	5591.5	13.83	5.86	11074.47	4.12	19.33	0.97	8.225	3.957658488	0	20.5	25.4	2860.6895731340187	October	Post monsoon
SAMP8-S2	2.39	0.18	49.35	5364.72	2931.17	11798.52	20.42	9.47	16711.38	5.05	25.02	0.92	8.595	4.178638336	0	20.5	25.4	2860.6895731340187	October	Post monsoon
SAMP8-S3	1.67	0.15	61.23	3353.69	1546.76	4832.33	15.47	6.96	12729.37	4.76	15.36	0.71	8.115	5.647058978	0	20.5	25.4	2860.6895731340187	October	Post monsoon
SAMP8-S4	1.15	0.11	37.94	2023.86	1675.33	2409.76	12.61	4.94	8025.19	2.97	12.4	0.66	8.105	3.813747958	0	20.5	25.4	2860.6895731340187	October	Post monsoon
SAMP1-S1-22	1.85	0.11	66.99	6537	2762	13715	29.39	12.6	19320	8.5	45.04	1.98	8.625	2.1085128	0	28.9	36.8	1669	May_22	Pre monsoon
SAMP1-S2-22	1.83	0.12	64.84	6145	2747	7349	26.53	12.54	17171	6.78	30.49	1.89	8.255	4.846287987	0	28.9	36.8	1669	May_22	Pre monsoon
SAMP1-S3-22	2.28	0.13	119.77	7357	4886	16796	38.13	16.64	21970	9.33	35.48	2.52	8.21	2.76668058	0	28.9	36.8	1669	May_22	Pre monsoon
SAMP1-S4-22	1.12	0.08	81.73	5569	2692	6453	32.68	12.94	19015	9.29	45.95	2.63	8.21	6.97232847	0	28.9	36.8	1669	May_22	Pre monsoon
