## Supplementary Table 3 for "Stochastic Assembly and Metabolic Network Reorganization Drive Microbial Resilience in Arid Soils"

def_id	Name	Category_1	Category_2	Category_3	Definition
TraitDef_001	Alginate biosynthesis	EPS biosynthesis or transport	Alginate		K19290 K19291 K19294 K19295 K19296 K19293 -K19292
TraitDef_002	Alginate transport	EPS biosynthesis or transport	Alginate		K16081
TraitDef_003	Colanic acid biosynthesis	EPS biosynthesis or transport	Colanic acid		K03819 K13684 K13683 K03818 K03208 K03606 K16710 K16703 K25875 -K13620 -K16711
TraitDef_004	Colanic acid transporter	EPS biosynthesis or transport	Colanic acid		K16695
TraitDef_005	Acetan	EPS biosynthesis or transport	Acetan		K25891 K25890 K25889 K25892 K25888 K25887 K00906
TraitDef_006	Xanthan	EPS biosynthesis or transport	Xanthan		K13664 K13665 K13658 K13660 K13656 K13659 K13663 K13657
TraitDef_007	Enterobacterial common antigen (ECA)	EPS biosynthesis or transport	ECA		K12582 K02852 K02851
TraitDef_008	lipopolysaccharide assembly/export	EPS biosynthesis or transport	lipopolysaccharide assembly/export		K09774 K06861 K11719 K04744 K03643 K07091 K11720
TraitDef_009	Pel polysaccharide biosynthesis/export	EPS biosynthesis or transport	Pel polysaccharide biosynthesis/export		K21006 K21007 K21008 K21009 K21010 K21011 K21012
TraitDef_010	Psl polysaccharide biosynthesis/export	EPS biosynthesis or transport	Psl polysaccharide biosynthesis/export		K20997 K16011 K20987 K20998 K20999 K21000 K21001 K21002 K21003 K21004 K21005 K25205
TraitDef_011	Vibrio polysaccharide transport	EPS biosynthesis or transport	Vibrio polysaccharide		K22924 K22921 K22923 K22922
TraitDef_012	Vibrio polysaccharide biosynthesis	EPS biosynthesis or transport	Vibrio polysaccharide		K20921 K20922 K25886 K03606 K00640
TraitDef_013	Poly-N-acetyl-glucosamine (PNAG)	EPS biosynthesis or transport	Poly-N-acetyl-glucosamine (PNAG)		K11936 K21461 K11937 K11936 K11935 K11931
TraitDef_014	Succinoglycan	EPS biosynthesis or transport	Rhizobial polysaccharide		K16566 K16557 K16558 K16556 K16568 K16555 K16564 K16562 K16560 K16563 K16552
TraitDef_015	EPS (R. leguminosarum)	EPS biosynthesis or transport	Rhizobial polysaccharide		K25902 K25903 K25904 K25905 K25906 K25907 K25908 K25909 K25910 K25911 K25912 K21154 K25913
TraitDef_016	Amylovoran	EPS biosynthesis or transport	EPS biosynthesis		K16701 K16710 K16703 K16700 K16702 K16707
TraitDef_017	Stewartan	EPS biosynthesis or transport	EPS biosynthesis		K16703 K16700 K25958 K25957 K16707
TraitDef_018	hsp60	High temperature stress	protection, repair, degradation of denatured/misfolded proteins	heat shock proteins	K22447 K04077
TraitDef_019	hsp10	High temperature stress	protection, repair, degradation of denatured/misfolded proteins	heat shock proteins	K04078
TraitDef_020	hsp24	High temperature stress	protection, repair, degradation of denatured/misfolded proteins	heat shock proteins	K03687
TraitDef_021	hsp40	High temperature stress	protection, repair, degradation of denatured/misfolded proteins	heat shock proteins	K03686
TraitDef_022	hsp70	High temperature stress	protection, repair, degradation of denatured/misfolded proteins	heat shock proteins	K04043
TraitDef_023	katE	Oxidative stress	ROS scavenging	ROS scavenging enzymes production	K03781
TraitDef_024	katG	Oxidative stress	ROS scavenging	ROS scavenging enzymes production	K03782
TraitDef_025	hsp100	High temperature stress	protection, repair, degradation of denatured/misfolded proteins	ATP-dependent proteases	K03694,K03695,K03696,K03697,K04086,K03544,K03667
TraitDef_026	ATP-dependent Lon protease	High temperature stress	protection, repair, degradation of denatured/misfolded proteins	ATP-dependent proteases	K01338,K04076
TraitDef_027	betaine_biosynthesis	Desiccation osmotic or salt stress	accumulation compatible solutes	synthesis compatible solutes	(K17755,((K00108,K11440,K00499) (K00130,K14085)))
TraitDef_028	glucosylglycerate_biosynthesis	Desiccation osmotic or salt stress	accumulation compatible solutes	synthesis compatible solutes	K21349,K22306
TraitDef_029	mannosylglucosylglycerate_biosynthesis	Desiccation osmotic or salt stress	accumulation compatible solutes	synthesis compatible solutes	(K21369 K22306),(K21349 K22908)
TraitDef_030	mannosylglycerate_biosynthesis	Desiccation osmotic or salt stress	accumulation compatible solutes	synthesis compatible solutes	(K05947 K07026),K18818
TraitDef_031	proline_biosynthesis	Desiccation osmotic or salt stress	accumulation compatible solutes	synthesis compatible solutes	(((K00931 K00147),K12657) K00286),K01750,(K00819 K00286)
TraitDef_032	trehalose_biosynthesis	Desiccation osmotic or salt stress	accumulation compatible solutes	synthesis compatible solutes	(K00975 K00703 (K00700,K16149) K01214 K06044 K01236),(K00697 K01087),K16055
TraitDef_033	choline/glycine/proline betaine transport	Desiccation osmotic or salt stress	accumulation compatible solutes	transport compatible solutes	K02168
TraitDef_034	glycine betaine transporter	Desiccation osmotic or salt stress	accumulation compatible solutes	transport compatible solutes	K05020
TraitDef_035	glycine betaine/proline transport system	Desiccation osmotic or salt stress	accumulation compatible solutes	transport compatible solutes	K02000+K02001+K02002
TraitDef_036	proline transport	Desiccation osmotic or salt stress	accumulation compatible solutes	transport compatible solutes	K03762
TraitDef_037	mechanosensitive channel	Desiccation osmotic or salt stress	accumulation compatible solutes	transport compatible solutes	K03282,K03442
TraitDef_038	proline_degradation_glutamate_production	Desiccation osmotic or salt stress	accumulation compatible solutes	synthesis compatible solutes	((K00318 K00294),K13821)
TraitDef_039	Arginine succinyltransferase pathway	Desiccation osmotic or salt stress	accumulation compatible solutes	synthesis compatible solutes	K00673 K01484 K00840 K06447 K05526
TraitDef_040	Ectoine biosynthesis	Desiccation osmotic or salt stress	accumulation compatible solutes	synthesis compatible solutes	K00928 K00133 K00836 K06718 K06720
TraitDef_041	Histidine degradation	Desiccation osmotic or salt stress	accumulation compatible solutes	synthesis compatible solutes	K01745 K01712 K01468 (K01479,K00603,K13990,(K05603 K01458))
TraitDef_042	Osmoprotectant transport system	Desiccation osmotic or salt stress	accumulation compatible solutes	transport compatible solutes	K05845 K05846 K05847
TraitDef_043	phoQP	Desiccation osmotic or salt stress	osmotic sensors salt/potassium sensors	two-component systems	K07637 K07660
TraitDef_044	BaeRS two-component system	Envelope stress	misfolded proteins/secretion stress sensing	two-component systems	K07664 K07642
TraitDef_045	CpxAR two component system	Envelope stress	misfolded proteins/secretion stress sensing	two-component systems	K07640 K07662
TraitDef_046	periplasmic protein CpxP/Spy	Envelope stress	misfolded proteins/secretion stress sensing	two-component systems	K06006
TraitDef_047	phage shock protein	Envelope stress	phage resistance	phage-shock system	K03969,K03970,K03973,K03971
TraitDef_048	AhpCF, alkyl hidroxiperoxide reductase	Oxidative stress	ROS scavenging	ROS scavenging enzymes production	(K03386,K24119,K24126) K03387
TraitDef_049	Superoxide dismutase	Oxidative stress	ROS scavenging	ROS scavenging enzymes production	K04564
TraitDef_050	NrsSR two-component system	Oxidative stress	redox sensing	two-component systems	K11330 K11328
TraitDef_051	NrsSR two-component system	Oxygen limitation	redox sensing	two-component systems	K11330 K11328
TraitDef_052	ArcAB two-component system	Oxidative stress	redox sensing	two-component systems	K07773 K07648
TraitDef_053	ArcAB two-component system	Oxygen limitation	redox sensing	two-component systems	K07773 K07648
TraitDef_054	DevSR two-component system	Oxidative stress	redox sensing	two-component systems	K07682 K07695
TraitDef_055	DevSR two-component system	Oxygen limitation	redox sensing	two-component systems	K07682 K07695
TraitDef_056	RegAB two-component system	Oxidative stress	redox sensing	two-component systems	K15012 K15011
TraitDef_057	RegAB two-component system	Oxygen limitation	redox sensing	two-component systems	K15012 K15011
TraitDef_058	NreB two-component system	Oxygen limitation	oxygen sensing	two-component systems	K07683
TraitDef_059	PrrAB two-component system	Oxygen limitation	oxygen sensing	two-component systems	K07671 K07655
TraitDef_060	ResED two-component system	Oxygen limitation	oxygen sensing	two-component systems	K07651 K07775
TraitDef_061	arginine amidinase	pH stress	consumption of cytoplasmic protons	decarboxylase and antiporter systems	K01476
TraitDef_062	arginine antiporter	pH stress	consumption of cytoplasmic protons	decarboxylase and antiporter systems	K03759
TraitDef_063	arginine decarboxylase	pH stress	consumption of cytoplasmic protons	decarboxylase and antiporter systems	K01584,K01585,K02626
TraitDef_064	glutamate dependent acid tolerance	pH stress	consumption of cytoplasmic protons	decarboxylase and antiporter systems	K01580,K20265
TraitDef_065	glutaminase	pH stress	consumption of cytoplasmic protons	decarboxylase and antiporter systems	K01425
TraitDef_066	lysine antiporter	pH stress	consumption of cytoplasmic protons	decarboxylase and antiporter systems	K01582
TraitDef_067	lysine decarboxylase	pH stress	consumption of cytoplasmic protons	decarboxylase and antiporter systems	K03757
TraitDef_068	ornithine antiporter	pH stress	consumption of cytoplasmic protons	decarboxylase and antiporter systems	K03756
TraitDef_069	ornithine decarboxylase	pH stress	consumption of cytoplasmic protons	decarboxylase and antiporter systems	K01581
TraitDef_070	urease	pH stress	consumption of cytoplasmic protons	uresase system	K01430,K01429,K01428,K14048
TraitDef_071	cyclopropane-fatty-acyl-phospholipid synthase	pH stress	membrane stabilization	CFA synthase	K00574
TraitDef_072	acid stress chaperone	pH stress	protection, repair, degradation of denatured/misfolded proteins	periplasmic acid resistance protein	K19777,K19778
TraitDef_073	ArcAB two-component system	pH stress	redox sensing	two-component systems	K07773 K07648
TraitDef_074	DevSR two-component system	pH stress	redox sensing	two-component systems	K07682 K07695
TraitDef_075	NrsSR two-component system	pH stress	redox sensing	two-component systems	K11330 K11328
TraitDef_076	RegAB two-component system	pH stress	redox sensing	two-component systems	K15012 K15011
TraitDef_077	TF_redox	pH stress	redox sensing	transcription factor production	K04761,K13639,K09825,K23775
TraitDef_078	heat inducible TF	High temperature stress	heat induced transcriptional regulation	transcription factor production	K03705
TraitDef_079	DesKR two-component system	Low temperature stress	cold-sensing machinery	two-component systems	K07778,K07693
TraitDef_080	cpsA	Low temperature stress	destabilization of secondary structures in mRNAs	mRNA chaperone	K03704
TraitDef_081	polyribonucleotide nucleotidyltransferase	Low temperature stress	destabilization of secondary structures in mRNAs	mRNA stabilization	K00962
TraitDef_082	ATP-dependent RNA helicase DeaD	Low temperature stress	destabilization of secondary structures in mRNAs	mRNA degradation	K05592
TraitDef_083	ribonuclease R	Low temperature stress	destabilization of secondary structures in mRNAs	mRNA degradation	K12573
TraitDef_084	Delta-12 desaturase	Low temperature stress	membrane stabilization	fatty acid desaturase	K10255
TraitDef_085	Manganese catalase	Oxidative stress	ROS-related		K07217
TraitDef_086	Glyoxylate bypass	Oxidative stress	ROS-related		K01637 K01638
TraitDef_087	sporulation two-component systems	Sporulation	sporulation_family_two_component_systems		K02491 K07697 K07698 K13532 K13533 K07699 K06375 K02490
TraitDef_088	Other	Sporulation			K06346 K06348 K06349 K06350 K06351 K06357 K06359 K06370 K06371 K06372 K06376 K06377 K06435 K06437 K06438 K06439 K06440 K07257 K08293 K08384 K09762 K12576 K12771 K12772 K12773 K12783 K16654 K16947 K25519
TraitDef_089	small acid-soluble spore protein	Sporulation			K06418 K06419 K06420 K06421 K06422 K06423 K06424 K06425 K06426 K06427 K06428 K06429 K06430 K06431 K06432 K06433 K06434
TraitDef_090	spore coat protein	Sporulation			K06325 K06326 K06327 K06328 K06329 K06330 K06331 K06332 K06333 K06334 K06335 K06337 K06338 K06339 K06340 K06341 K06342 K06343 K06436
TraitDef_091	spore cortex protein	Sporulation			K06345
TraitDef_092	spore germination protein	Sporulation			K06288 K06290 K06291 K06293 K06294 K06295 K06297 K06298 K06299 K06300 K06301 K06302 K06303 K06304 K06305 K06307 K06308 K06309 K06310 K06312 K06313
TraitDef_093	spore maturation protein	Sporulation			K06319 K06320 K06321 K06322 K06323 K06373 K06374
TraitDef_094	sporulation	Sporulation			K04769 K06283
TraitDef_095	sporulation delaying protein	Sporulation			K26994 K26995
TraitDef_096	stage II sporulation protein	Sporulation			K06378 K06379 K06380 K06381 K06382 K06383 K06384 K06385 K06386 K06387 K06388 K06389
TraitDef_097	stage III sporulation protein	Sporulation			K06390 K06391 K06392 K06393 K06394 K06395 K06396 K06397
TraitDef_098	stage IV sporulation protein	Sporulation			K06398 K06399 K06400 K06401 K06402
TraitDef_099	stage V sporulation protein	Sporulation			K06403 K06404 K06405 K06406 K06407 K06408 K06409 K06410 K06412 K06413 K06414 K06415 K06416
TraitDef_100	stage VI sporulation protein	Sporulation			K06417
TraitDef_101	TFB	Transcription regulation	Basal transcription factors		K03124
TraitDef_102	TFE	Transcription regulation	Basal transcription factors		K03136
TraitDef_103	TFS	Transcription regulation	Basal transcription factors		K03057
TraitDef_104	AraC family	Transcription regulation	Helix-turn-helix		K02099 K02508 K02854 K02855 K03490 K03755 K04033 K05372 K06599 K07780 K10923 K11920 K12243 K13631 K13632 K05804 K18325 K14063 K18954 K18991 K19056 K20968 K21746 K21747 K21906 K21905 K23237 K25495 K19693 K21701 K27259 K13652 K13653 K07506 K10778 K13529 K13530 K13633 K17736 K21825 K21826
TraitDef_105	ArsR family	Transcription regulation	Helix-turn-helix		K03892 K23988 K21885 K21886 K21903 K22043 K22298 K22042 K26993 K07721
TraitDef_106	CRP/FNR family	Transcription regulation	Helix-turn-helix		K10914 K01420 K13642 K15861 K21555 K21556 K21558 K21560 K21561 K21562 K21563 K21564 K21828 K21884 K22490 K16326
TraitDef_107	DeoR family	Transcription regulation	Helix-turn-helix		K11534 K02444 K02530 K02436 K02081 K02430 K03436 K02468 K03477 K06283 K06608 K20271 K22103 K23774 K27243 K21601 K09012
TraitDef_108	Fur family	Transcription regulation	Helix-turn-helix		K03711 K22297 K09823 K02076 K09825 K09826
TraitDef_109	GntR family	Transcription regulation	Helix-turn-helix		K02103 K03482 K03486 K03489 K03492 K02043 K05836 K10711 K11922 K24966 K24967 K24968 K24969 K03710 K03603 K05799 K11474 K13637 K19775 K14348 K19776 K22104 K00375 K18907 K07978 K07979 K11476 K11475 K13654 K15735 K22293 K23015 K23466
TraitDef_110	IclR family	Transcription regulation	Helix-turn-helix		K13641 K02624 K05818 K10973 K19333 K20329 K20539 K21602 K21827
TraitDef_111	LacI family	Transcription regulation	Helix-turn-helix		K27069 K02529 K02525 K05499 K03435 K03484 K03485 K03487 K03604 K06145 K06146 K12113 K16136 K17640 K26609
TraitDef_112	Lrp/AsnC family	Transcription regulation	Helix-turn-helix		K03718 K03719 K06154 K15782 K05800 K26601
TraitDef_113	LuxR family	Transcription regulation	Helix-turn-helix		K15852 K18304 K18099 K18098 K07782 K19666 K20540 K19731 K19732 K19733 K19734 K20252 K20253 K21697 K21963 K25873 K07781 K04333 K01994 K20330 K20334 K20918 K21685 K21901 K22650 K24912 K03556 K21748 K16247 K21907
TraitDef_114	LysR family	Transcription regulation	Helix-turn-helix		K03566 K02521 K02623 K03576 K03717 K04761 K05596 K05798 K05817 K07592 K09681 K10918 K10972 K11921 K13634 K13635 K13636 K13794 K13928 K14057 K14657 K25882 K16135 K17737 K16516 K17850 K18297 K18900 K18927 K19242 K19338 K19555 K19618 K19624 K19735 K21645 K21698 K21699 K21703 K21711 K21742 K21755 K21756 K21757 K21900 K21959 K22711 K23773 K24082 K26290 K27042 K21960
TraitDef_115	MarR family	Transcription regulation	Helix-turn-helix		K03712 K06075 K09682 K15973 K15974 K18131 K18906 K18909 K20338 K21454 K22296 K22489 K23775 K25883
TraitDef_116	MerR family	Transcription regulation	Helix-turn-helix		K03713 K08365 K19057 K19591 K11923 K13638 K13639 K13640 K19575 K19592 K21089 K21743 K21744 K21745 K21972 K22491 K23776 K21902
TraitDef_117	Other families	Transcription regulation	Helix-turn-helix		K26252 K03709 K11924 K23238 K03481 K15835 K19337 K02171 K02546 K03524 K03557 K03720 K02688 K07724 K11925 K06211 K13655 K14056 K15773 K18830 K20480 K20342 K20373 K20374 K22299 K22300 K20391 K20375 K20380 K18831 K20388 K20377 K21557 K09720 K22109 K22301 K23356 K06930 K23348 K09714 K09685 K26599 K10941 K18219 K20919 K17473 K19505 K21405 K11908 K11917 K11914 K26990 K12146 K12266 K15836 K02584 K02647 …
TraitDef_118	PadR family	Transcription regulation	Helix-turn-helix		K26739 K10917 K26740 K26741 K26742 K26743 K23305 K10947
TraitDef_119	Rrf2 family	Transcription regulation	Helix-turn-helix		K13643 K13771 K13772 K17472 K19587
TraitDef_120	TetR/AcrR family	Transcription regulation	Helix-turn-helix		K18476 K19047 K02167 K03577 K18136 K05501 K09017 K10913 K19736 K13770 K16137 K16138 K18301 K18129 K18130 K18135 K18137 K18140 K18294 K18905 K18937 K18938 K18939 K18992 K19060 K19335 K20325 K21453 K21961 K21962 K22041 K22105 K22106 K22107 K22108 K22294 K23777 K24699 K27107 K22295 K23778
TraitDef_121	XRE family	Transcription regulation	Helix-turn-helix		K15546 K19449 K21686 K07110 K22206 K23779 K19417 K27043
TraitDef_122	BglG family	Transcription regulation	Other transcription factors		K03488 K26931 K26932 K03480 K03493 K03483 K02538 K03491 K18531 K22976 K22977 K22980
TraitDef_123	Others	Transcription regulation	Other transcription factors		K18955 K18956 K18957 K18958 K19339 K19343 K21559 K23239 K23240 K21600 K09684 K23253 K06284 K04769 K21696 K05527 K22894 K03497 K23371 K07736 K25884 K02443 K02531 K05785 K03402 K02565 K15545 K02562 K03705 K03707 K10810 K03708 K03721 K03765 K22486 K03567 K02616 K03974 K03973 K05311 K05346 K11531 K05519 K05880 K06140 K06285 K02825 K06314 K06315 K07733 K07734 K07735 K08277 K06204 K07738 K09683 K11926 …
TraitDef_124	RNA polymerase-associated proteins	Transcription regulation	Other transcription-related factors		K03580 K02600 K03625 K02601 K03599 K03600 K17752 K17762 K17763 K07315 K19707 K05518 K04749 K04757 K03597 K03598 K03803
TraitDef_125	Transcription elongation factors	Transcription regulation	Other transcription-related factors		K06204 K03624 K04760
TraitDef_126	Transcription termination factor	Transcription regulation	Other transcription-related factors		K03628 K19000
TraitDef_127	Core subunits	Transcription regulation	RNA polymerase		K03040 K03043 K03046 K13797 K03048 K03060 K03041 K03042 K03044 K03045 K13798 K03047 K03049 K03051 K03052 K03053 K03054 K03055 K03056 K03058 K03059 K00960
TraitDef_128	Sigma factors	Transcription regulation	RNA polymerase		K03086 K03087 K03088 K23514 K24073 K03089 K03090 K03091 K27000 K03093 K26992 K03092 K02405 K24072
TraitDef_129	CopG family	Transcription regulation	Ribbon-helix-helix		K07722 K07723
TraitDef_130	Other families	Transcription regulation	Ribbon-helix-helix		K03764 K13821 K18918
TraitDef_131	dps	Oxidative stress	Peroxidase function		K04047
TraitDef_132	cytochrome bd-I oxidase	Oxidative stress	ROS scavenging		K00424+K00425+K00426
TraitDef_133	Polymerase IV	DNA repair and degradation	Reckless DNA degradation		K02346,K04479
TraitDef_134	recA	DNA repair and degradation	DNA reparation	Recombination activity	K03553
TraitDef_135	ExoV	DNA repair and degradation	Reckless DNA degradation		K03581+K03582+K03583
TraitDef_136	sbcCD	DNA repair and degradation	DNA reparation		K03546+K03547
TraitDef_137	ExoI	DNA repair and degradation	Reckless DNA degradation		K01141
TraitDef_138	polA	DNA repair and degradation	DNA reparation		K02335
TraitDef_139	polA_alt	DNA repair and degradation	DNA reparation		K02334
TraitDef_140	Ssga	Sporulation	Cell division regulator
TraitDef_141	whiA	Sporulation	Cell division regulator		K09762
TraitDef_142	whiB1_2_3_4	Sporulation	Transcriptional regulator		K18955
TraitDef_143	whiB5	Sporulation	Transcriptional regulator		K18956
TraitDef_144	whiB6	Sporulation	Transcriptional regulator		K18957
TraitDef_145	sigH	Sporulation	RNA polymerase sigma-factor		K27000
TraitDef_146	ftsx	Sporulation	Cell division transport system		K09811
TraitDef_147	cytochrome C oxidase	Oxidative stress	ROS scavenging		K02274 K02275 K02276 K02277
TraitDef_148	Glycogen biosynthesis	Carbon Storage	Glycogen		(K00963 (K00693+K00750,K16150,K16153,K13679,K20812)),(K00975 (K00703,K13679,K20812)) (K00700,K16149)
TraitDef_149	Glycogen degradation	Carbon Storage	Glycogen		(K00688,K16153) (K01196,((K00705,K22451) (K02438,K01200))) (K15779,K01835,K15778)
TraitDef_150	Polyhydroxialkanoates	Carbon Storage	Polyhydroxialkanoates		K05973 K24257 K03821 K22881
TraitDef_151	Gliding motility	Motility			K24105 K25151 K25152 K25153
TraitDef_152	Two component system proteins	Motility	Chemotaxis proteins	Two component system proteins	K03407 K03408 K03409 K03410 K03411 K00575 K03412 K13924 K03413 K03414 K03415
TraitDef_153	MCPs	Motility	Chemotaxis proteins	MCPs	K03406 K05874 K05875 K05876 K05877 K03776 K06595
TraitDef_154	Type-III secretion	Motility	Flagellar assembly proteins	Type-III secretion	K02411 K02412 K02413 K02418 K02419 K02420 K02421 K13820 K02400 K02401 K03516
TraitDef_155	C ring	Motility	Flagellar assembly proteins	C ring	K02410 K02416 K02417
TraitDef_156	M, S, P and L rings	Motility	Flagellar assembly proteins	M, S, P and L rings	K02409 K02394 K02386 K02393 K02415
TraitDef_157	Rod and hook	Motility	Flagellar assembly proteins	Rod and hook	K02408 K02414 K02387 K02388 K02389 K02391 K02392 K02395 K02390 K02396 K02397 K02399
TraitDef_158	H and T rings	Motility	Flagellar assembly proteins	H and T rings	K24343 K24344 K09860 K24346 K21217 K21218
TraitDef_159	Filament	Motility	Flagellar assembly proteins	Filament	K18475 K02406 K02407 K02422 K02423
TraitDef_160	Stator	Motility	Flagellar assembly proteins	Stator	K02403 K02402 K02405 K02556 K02557 K10564 K10565
TraitDef_161	Others	Motility	Flagellar assembly proteins	Others	K10941 K10942 K10943 K02424 K02425 K13626 K02398 K06602 K06603 K06604 K02382 K02383 K02384 K02385 K06601 K02404 K04562
TraitDef_162	Archaeal flagellar assembly proteins	Motility	Archaeal flagellar assembly proteins	Archaeal flagellar assembly proteins	K07324 K07325 K07822 K07327 K07328 K23986 K07329 K07330 K07331 K07332 K07333 K07991
TraitDef_163	Twitching motility proteins	Motility	Pilus system	Twitching motility proteins	K02657 K02658 K02659 K02660 K02661 K06596 K02667 K02668 K02669 K02670
TraitDef_164	Chemosensory pili system proteins	Motility	Pilus system	Chemosensory pili system proteins	K06596 K06597 K06598 K06599 K06600
TraitDef_165	Positive phototactic motility proteins	Motility	Pilus system	Positive phototactic motility proteins	K11522 K11523 K11524 K11525 K11526
TraitDef_166	Pilus assembly proteins	Motility	Pilus system	Pilus assembly proteins	K02650 K02652 K02653 K02654 K02656 K02666 K02665 K02664 K23985 K02663 K02662 K02676 K02671 K02672 K02673 K02674 K02675 K02655 K02651 K02278 K02279 K02280 K02281 K02282 K02283
TraitDef_167	Fimbrial proteins	Motility	Pilus system	Fimbrial proteins	K07345 K07346 K07347 K07348 K07349 K07350 K07351 K07352 K07353 K07354 K07355 K07356 K27078
