## Supplementary Table 5 for "Stochastic Assembly and Metabolic Network Reorganization Drive Microbial Resilience in Arid Soils"

Module_id	Category_1	Category_2	key_gene	Definition
M00001	Glycolysis (Embden-Meyerhof pathway)	Central carbon metabolism		(K00844,K12407,K00845,K25026,K00886,K08074,K00918) (K01810,K06859,K13810,K15916) (K00850,K16370,K21071,K00918) (K01623,K01624,K11645,K16305,K16306) K01803 ((K00134,K00150) K00927,K11389) (K01834,K15633,K15634,K15635) (K01689,K27394) (K00873,K12406)
M00002	Glycolysis, core module involving three-carbon compounds	Central carbon metabolism		K01803 ((K00134,K00150) K00927,K11389) (K01834,K15633,K15634,K15635) (K01689,K27394) (K00873,K12406)
M00004	Pentose P cycle	Central carbon metabolism		(K13937,((K00036,K19243) (K01057,K07404))) K00033 K01783 (K01807,K01808) K00615 ((K00616 (K01810,K06859,K15916)),K13810)
M00005	PRPP biosynthesis,	Central carbon metabolism		K00948
M00006	Pentose P pathway, oxidative phase	Central carbon metabolism		(K13937,((K00036,K19243) (K01057,K07404))) K00033
M00007	Pentose P pathway, non-oxidative phase	Central carbon metabolism		K00615 (K00616,K13810) K01783 (K01807,K01808)
M00008	Entner-Doudoroff pathway	Central carbon metabolism		K00036 (K01057,K07404) K01690 K01625
M00009	TCA	Central carbon metabolism		(K01647,K05942,K01659) (K01681,K27802,K01682) (K00031,K00030) ((K00164+K00658,K01616)+K00382,K00174+K00175-K00177-K00176) (K01902+K01903,K01899+K01900,K18118) (K00234+K00235+K00236+(K00237,K25801),K00239+K00240+K00241-(K00242,K18859,K18860),K00244+K00245+K00246-K00247) (K01676,K01679,K01677+K01678) (K00026,K00025,K00024,K00116)
M00010	Citrate cycle, first carbon oxidation	Central carbon metabolism		(K01647,K05942,K01659) (K01681,K27802,K01682) (K00031,K00030)
M00011	Citrate cycle, second carbon oxidation	Central carbon metabolism		((K00164+K00658,K01616)+K00382,K00174+K00175-K00177-K00176) (K01902+K01903,K01899+K01900,K18118) (K00234+K00235+K00236+(K00237,K25801),K00239+K00240+K00241-(K00242,K18859,K18860),K00244+K00245+K00246-K00247) (K01676,K01679,K01677+K01678) (K00026,K00025,K00024,K00116)
M00012	Glyoxylate cycle	Other carbohydrate metabolism		(K01647,K01659) (K01681,K27802,K01682) K01637 (K01638,K19282) (K00026,K00025,K00024)
M00013	Malonate semialdehyde pathway	Other carbohydrate metabolism		(K00248,K00232) (K07511,K14729) K05605 K23146 K00140
M00020	Serine biosynthesis	Amino acid metabolism		K00058 K00831 (K01079,K02203,K22305,K25528)
M00021	Cysteine biosynthesis	Amino acid metabolism		(K00640,K23304) (K01738,K13034,K17069)
M00165	Calvin cycle	Carbon fixation	K01601	K00855 (K01601-K01602) K00927 (K05298,K00150,K00134) K01803 (K01623,K01624) (K03841,K02446,K11532,K01086) K00615 (K01100,K11532,K01086) (K01807,K01808) K01783
M00173	Reductive citrate cycle	Carbon fixation	K15230+K15231	(K00169+K00170+K00171+K00172,K03737) ((K01007,K01006) K01595,K01959+K01960,K01958) K00024 (K01676,K01679,K01677+K01678) (K00239+K00240-K00241-K00242,K18556+K18557+K18558+K18559+K18560) (K01902+K01903) (K00174+K00175-K00177-K00176) K00031 (K01681,K27802,K01682) (K15230+K15231,K15232+K15233 K15234)
M00174	Methane oxidation	Methane metabolism		((K10944+K10945+K10946),(K16157+K16158+K16159+K16160+K16161+K16162)) ((K14028-K14029),K23995)
M00175	Nitrogen fixation	Nitrogen metabolism		K02588+K02586+K02591-K00531,K22896+K22897+K22898+K22899
M00176	Assimilatory sulfate reduction	Sulfur metabolism		(((K13811,K00958+K00860,K00955+K00957,K00956+K00957+K00860) K00390),(K13811 K05907)) (K00380+K00381,K00392)
M00307	Pyruvate oxidation	Central carbon metabolism		((K00163,K00161+K00162)+K00627+K00382-K13997),K00169+K00170+K00171+(K00172,K00189),K03737
M00308	Semi-phosphorylative Entner-Doudoroff pathway (euryarcheota)	Central carbon metabolism		K05308 K00874 K01625 (K00134 K00927,K00131,K18978)
M00309	Non-phosphorylative Entner-Doudoroff pathway (crenarcheota)	Central carbon metabolism		K05308 (K11395,K18127) (K18020+K18021+K18022,K18128,K03738)
M00344	Formaldehyde assimilation, xylulose monophosphate pathway	Methane metabolism		K17100 K00863 K01624 K03841
M00345	Formaldehyde assimilation,ribulose monophosphate pathway	Methane metabolism		(((K08093,K13812) K08094),K13831) (K00850,K16370,K21071) K01624
M00346	Formaldehyde assimilation,serine pathway	Methane metabolism		K00600 K00830 K00018 K11529 K01689 K01595 K00024 K08692+K14067 K08691
M00356	Methanogenesis, methanol => methane	Methane metabolism		K14080+K04480+K14081 K00399+K00401+K00402 (K22480+K22481+K22482,K03388+K03389+K03390,K08264+K08265,K03388+K03389+K03390+K14127+(K14126+K14128,K22516+K00125))
M00357	Methanogenesis, acetate => methane	Methane metabolism		((K00925 K00625),K01895) (K00193+K00197+K00194) (K00577+K00578+K00579+K00580+K00581-K00582-K00583+K00584) (K00399+K00401+K00402) (K22480+K22481+K22482,K03388+K03389+K03390,K08264+K08265,K03388+K03389+K03390+K14127+(K14126+K14128,K22516+K00125))
M00374	Dicarboxylate-hydroxybutyrate cycle	Carbon fixation	K14465 (K14467,K18861,K25774) K14534	(K00169+K00170+K00171+K00172) K01007 K01595 K00024 (K01677+K01678) (K00239+K00240-K00241-K18860) (K01902+K01903) (K15038,K15017) K14465 (K14467,K18861,K25774) K14534 K15016 K00626
M00375	Hydroxypropionate-hydroxybutylate cycle	Carbon fixation	K01964, K01962,K01963,K02160,K18472	(K01964+K15037+K15036) K15017 K15039 K15018 K15019 K15020 K05606 (K01848+K01849) (K15038,K15017) K14465 (K14466,K18861,K25774) K14534 K15016 K00626
M00376_sub1	3-Hydroxypropionate bi-cycle	Carbon fixation	K14468	(K02160+K01961+K01962+K01963) K14468 K14469 K15052 K05606 (K01847,K01848+K01849) (K14471+K14472) (K00239+K00240+K00241) K01679
M00376_sub2	3-Hydroxypropionate bi-cycle_pyruvate_formation	Carbon fixation		K08691 K14449 K14470 K09709
M00377	Wood-Ljungdahl pathway	Carbon fixation	K14138+K00197+K00194	K00198 (K05299-K15022,K22015+K25123+K25124) K01938 K01491-K01500 K00297-K25007-K25008 K15023 K14138+K00197+K00194
M00422	Acetyl-CoA pathway	Methane metabolism		K00192+K00195 K00193+K00197+K00194
M00528	Nitrification	Nitrogen metabolism		K10944+K10945+K10946 K10535
M00529	Denitrification	Nitrogen metabolism		(K00370+K00371+K00374,K02567+K02568) (K00368,K15864) (K04561+K02305) K00376
M00530	Dissimilatory nitrate reduction	Nitrogen metabolism		(K00370+K00371+K00374,K02567+K02568) (K00362+K00363,K03385+K15876)
M00531	Assimilatory nitrate reduction	Nitrogen metabolism		(K00367,K10534,K00372-K00360) (K00366,K17877,K26139+K26138,K00361)
M00532_sub1	Photorespiration	Other carbohydrate metabolism		(K01601-K01602) K19269 K11517 K03781 K14272 K00600 K00830 (K15893,K15919) K15918
M00532_sub2	Photorespiration_glycine_cleavage_system	Other carbohydrate metabolism		K00281+K00605+K00382+K02437
M00563	Methanogenesis, methylamine/dimethylamine/trimethylamine => methane	Methane metabolism		K14082 ((K16177-K16176),(K16179-K16178),(K14084-K14083)) K00399+K00401+K00402 (K22480+K22481+K22482,K03388+K03389+K03390,K08264+K08265,K03388+K03389+K03390+K14127+(K14126+K14128,K22516+K00125))
M00567	Methanogenesis, CO2 => methane	Methane metabolism		(K00200+K00201+K00202+K00203-K11261+(K00205,K11260,K00204)) K00672 K01499 (K00319,K13942) K00320 (K00577+K00578+K00579+K00580+K00581-K00582-K00583+K00584) (K00399+K00401+K00402) (K22480+K22481+K22482,K03388+K03389+K03390,K08264+K08265,K03388+K03389+K03390+K14127+(K14126+K14128,K22516+K00125))
M00579	P acetyltransferase-acetate kinase pathway	Carbon fixation		(K00625,K13788,K15024) K00925
M00580	Pentose P pathway, archaea	Central carbon metabolism		(K08094 (K08093,K13812),K13831) K01807
M00595	Thiosulfate oxidation (SOX)	Sulfur metabolism		K17222+K17223+K17224-K17225-K22622+K17226+K17227
M00596	Dissimilatory sulfate reduction	Sulfur metabolism		K00958 (K00394+K00395) (K11180+K11181-K27196) (K27187+K27188+K27189+K27190+K27191)
M00620	Incomplete reductive citrate cycle, acetyl-CoA => oxoglutarate	Carbon fixation		(K00169+K00170+K00171+K00172) (K01959+K01960) K00024 (K01677+K01678) (K18209+K18210) (K01902+K01903) (K00174+K00175+K00176+K00177)
M00621	Glycine cleavage system	Amino acid metabolism		(K00281,K00282+K00283) K00605 K00382
M00633	Semi-phosphorylative Entner-Doudoroff pathway (crenarcheota)	Central carbon metabolism		K05308 K18126 K11395 K18978
M00740	Methylaspartate cycle	Other carbohydrate metabolism		(K01647,K01659) K27802 K00031 K00261 K19268+K01846 K04835 K19280 K14449 K19281 K19282 K00024
M00741	Propanoyl-CoA metabolism	Other carbohydrate metabolism		(K01965+K01966,K11263+(K18472,K27094+K27095,K19312+K22568),K01964+K15036+K15037) K05606 (K01847,K01848+K01849)
M00804	Commamox	Nitrogen metabolism		K10944+K10945+K10946 K10535 K00370+K00371
M00973	Anammox	Nitrogen metabolism		(K00368,K15864) (K20932+K20933+K20934) K20935
ExDef00001	Reductive glycine pathway	Carbon fixation	K02437+(K00282+K00283,K00281)+K00605+K00382	K05299+K15022,K22015+K25123+K25124 K01938 K01491 K02437+(K00282+K00283,K00281)+K00605+K00382 K00600 K01752,K01754 K10670+K10671+K10672+K21576+K21577 K00625,K13788,K04020 K01512,K00925 K01895 (K00169+K00170+K00171+K00172),(K00169+K00170+K00171+K00189),(K03737)
ExDef00002	anabolic_phosphate_reduction	phosphorous_redox		K01841,K23999 K09459
ExDef00003	phosphite_oxidation	phosphorous_redox		K18916
ExDef00004	assimilatory_phosphonate_oxidation	phosphorous_redox		((K06166+K06165+K06164+K06162+K05780+K06163+K05781),(K23996+K05915)),K19669,K19670,K05306
ExDef00005	glycerone_degradation	glycerol_degradation		(K05878+K05879+K05881),(K00863) K01803
ExDef00006	glycerol_degradation	glycerol_degradation		K00864 (K00111+K00112+K00113),(K00057) K01803
ExDef00007	assimilatory methanotrophy	Emerge_carbon_redox	K10713,K13812	(K14028+K14029),K23995 K10713,K13812 ((K10944+K10945+K10946),(K16157+K16158+K16159+K16160+K16161+K16162))
ExDef00008	dissimilatory methanotrophy	Emerge_carbon_redox		(K14028+K14029),K23995 K00148,(K03396+K00121+K01070),(K10713+K10714+K01499+K00672) K00122,(K05299+K15022),(K00123+K22515),(K08348+K08349+K08350),(K00123+K00124+K00127) ((K10944+K10945+K10946),(K16157+K16158+K16159+K16160+K16161+K16162))
ExDef00009	ethanol_fermentation	Fermentation		((K00163+K00627),(K00161+K00162+K00627),(K00169+K00170+K00171+K00172),(K00169+K00170+K00171+K00189),(K03737),(K00174+K00175),(K00656) K00132,K04072,K04073,K18366 K13953,K13954,K00001,K00121,K04072,K00002,K12957,K13979,K14028+K14029,K00114),(K13953,K13954,K00001,K00121,K04072,K00002,K12957,K13979,K14028+K14029,K00114 K01568)
ExDef00010	lactate_fermentation	Fermentation		(K00016,K00101),(K03777,K03778,K00102,K18930,K21836)
ExDef00011	propionate_fermentation_succinate_pathway	Fermentation		K01847,(K01848+K01849) K05606 K11264,K03416 K01026,(K01905+K22224),K24012
ExDef00012	propionate_fermentation_acrylate_pathway	Fermentation		K00016,K00101,K03777,K03778,K00102,K18930,K21836 K01026 K20626+K20627 K20143,K19745,K00248,K00232
ExDef00013	butanoate_fermentation_succinate_pathway	Fermentation		K18119 K18120,K00043,K08318 K18122 K14534 K17829,K00209 (((K01034+K01035),K19709),(K00634 K00929))
ExDef00014	butanoate_fermentation_acetyl_coa_pathway	Fermentation		(K00163+K00627),(K00161+K00162+K00627),(K00169+K00170+K00171+K00172),(K00169+K00170+K00171+K00189),(K03737),(K00174+K00175),(K00656) K00626 K07516,K00022,K00074,K00023 K01825,K01782,K01715,K01692,K17865 K17829,K00209 (((K01034+K01035),K19709),(K00634 K00929))
ExDef00015	starch_degradation	polysaccharide_degradation		K01176,K05343,K07405,K01177,K01182,K01203,K01200
ExDef00016	hemicellulose_degradation	polysaccharide_degradation		K06113,K01189,K07406,K07407,K01235,K01218,K19355,K01181,K13465,K01224,K06113,K01192,K01198,K15920,K22268,K09252,K21016
ExDef00017	cellulose_degradation	polysaccharide_degradation		K01188,K05349,K05350,K01179,K19357,K20542,K01225,K19668
ExDef00018	chitin_degradation	polysaccharide_degradation		K01452,K01183,K13381,K20547,K26440
ExDef00019	lignin_degradation	polysaccharide_degradation		K23515,K20205,K00421,K05909
ExDef00020	pectin_degradation	polysaccharide_degradation		K01184,K01051,K06113
