## Supplementary Table 8 for "Stochastic Assembly and Metabolic Network Reorganization Drive Microbial Resilience in Arid Soils"

index	Co-occurrence - Dry	Co-occurrence - Wet	Metabolic - Dry	Metabolic - Wet
num.edges	245	211	1271	820
num.negative.edges	74	73	NA	NA
num.positive.edges	171	138	NA	NA
num.vertices	139	119	116	97
connectance	0.025544781566051507	0.030052699045719982	0.19055472263868067	0.17611683848797252
average.degree	3.5251798561151078	3.546218487394958	21.913793103448278	16.90721649484536
average.path.length	5.168714851072693	6.592996108949416	1.8599596335972675	1.9182017543859649
diameter	12	17	3	4
edge.connectivity	0	0	0	0
clustering.coefficient	0.4629005059021922	0.41896024464831805	0.3478464309945488	0.33390966068727035
no.clusters	16	14	3	2
centralization.degree	0.061411740173078926	0.07164221620851731	0.43553223388305845	0.6363831615120275
centralization.betweenness	0.11817338381766901	0.26133196816908394	0.06509422750346099	0.20405887176076323
centralization.closeness	1.2501242143172933	1.3315651529996657	NA	NA
transitivity	0.4629005059021922	0.41896024464831805	0.3478464309945488	0.33390966068727035
num.modules	23	21	7	5
modularity	0.7419491878384005	0.7027582489162416	0.12466038685411603	0.1247813801308745
